# A new duck genome reveals conserved and convergently evolved chromosome architectures of birds and mammals

**DOI:** 10.1101/2020.11.04.368910

**Authors:** Jing Li, Jilin Zhang, Jing Liu, Yang Zhou, Cheng Cai, Luohao Xu, Xuelei Dai, Shaohong Feng, Chunxue Guo, Jinpeng Rao, Kai Wei, Erich D. Jarvis, Yu Jiang, Zhengkui Zhou, Guojie Zhang, Qi Zhou

## Abstract

**Background:** Ducks have a typical avian karyotype that consists of macro- and microchromosomes, but a pair of much less differentiated ZW sex chromosomes compared to chicken. To elucidate the evolution of chromosome architectures between duck and chicken, and between birds and mammals, we produced a nearly complete chromosomal assembly of a female Pekin duck by combining long-read sequencing and multiplatform scaffolding techniques.

**Results:** The major improvement of genome assembly and annotation quality resulted from successful resolution of lineage-specific propagated repeats that fragmented the previous Illumina-based assembly. We found that the duck topologically associated domains (TAD) are demarcated by putative binding sites of the insulator protein CTCF, housekeeping genes, or transitions of active/inactive chromatin compartments, indicating the conserved mechanisms of spatial chromosome folding with mammals. There are extensive overlaps of TAD boundaries between duck and chicken, and also between the TAD boundaries and chromosome inversion breakpoints. This suggests strong natural selection on maintaining regulatory domain integrity, or vulnerability of TAD boundaries to DNA double-strand breaks. The duck W chromosome retains 2.5-fold more genes relative to chicken. Similar to the independently evolved human Y chromosome, the duck W evolved massive dispersed palindromic structures, and a pattern of sequence divergence with the Z chromosome that reflects stepwise suppression of homologous recombination.

**Conclusions:** Our results provide novel insights into the conserved and convergently evolved chromosome features of birds and mammals, and also importantly add to the genomic resources for poultry studies.
