## Supplementary Tables for "A new duck genome reveals conserved and convergently evolved chromosome architectures of birds and mammals"

### Sheet: Table S1
Supplementary Table 1. Sequencing data
Read type	Gender	Sequencing Individual	Read/Map length	Paird or not	Sequencing Platform	Total Data (Gb)	Depth (X)
Pacbio	female	female01	14.3 Kb (N50)	no	RSII/Sequel	80/106	143
10X	female	female01	PE150	yes	MGISEQ-2000	185	142
Bionano	male	male01	325.3 Kb (N50)	NA	NA	73	56
Hi-C	male	male02	PE50	yes	Illumina HiSeq X Ten	106	82
Illumina	female	female02-female15	PE125	yes	Illumina HiSeq 2500	120	92
Illumina	male	male03-male13	PE125	yes	Illumina HiSeq 2500	94	72

### Sheet: Table S2
Supplementary Table 2. Statistics of contig assemblies
Falcon	sequel + RSII	sequel + RSII	sequel only	sequel only
parameters	length_cutoff=12000 length_cutoff_pr=12000 max_diff=100 max_cov=200 min_cov=5	length_cutoff=12000 length_cutoff_pr=12000 max_diff=70 max_cov=110 min_cov=5	length_cutoff=10000 length_cutoff_pr=10000 max_diff=100 max_cov=200 min_cov=5	length_cutoff=10000 length_cutoff_pr=10000 max_diff=40 max_cov=70 min_cov=5
Assembly size	1225675951	1182265594	1163357956	1148516170
N50 value	5355920	5534568	2303552	2317848
#contigs	2489	1645	2578	2389
Longest contig size	28482069	1182265594	17058503	17056986
Canu	sequel + RSII	sequel + RSII	RSII only	RSII only
parameters	genomeSize=1.3g rawErrorRate=0.3 correctedErrorRate=0.040 minReadLength=4000 minOverlapLength=2000	genomeSize=1.3g rawErrorRate=0.3 correctedErrorRate=0.040 minReadLength=6000 minOverlapLength2000	genomeSize=1.3g rawErrorRate=0.3 correctedErrorRate=0.040 minReadLength=6000 minOverlapLength=2000	genomeSize=1.3g rawErrorRate=0.3 correctedErrorRate=0.040 minReadLength=8000 minOverlapLength=2000
Assembly size	1287416459	1285533184	1179085545	1177028098
N50 value	2810763	2888557	2961947	3055705
#contigs	4401	4336	2372	2321
Longest contig size	15614071	15374864	18645821	15929704

### Sheet: Table S3
Supplementary Table 3. Chromosome anchoring in ZJU1.0 assembly
chr	chr.length/bp	#scaffold	#RHmap contigs
1	207238429	20	292
2	164862000	31	234
3	120086012	12	124
4	76269206	6	80
5	66856311	8	103
6	37939480	1	43
7	39896445	2	42
8	32618258	3	50
9	26788864	2	46
10	22484652	8	22
11	22598276	3	33
12	21610006	1	31
13	23150841	4	33
14	20984523	3	31
15	17872457	1	29
16	16222536	5	30
17	1402342	1	0
18	12065260	1	21
19	13129675	1	30
20	11966879	1	16
21	16960004	3	27
22	8397549	2	16
23	5328910	1	13
24	7636233	1	19
25	7658487	1	17
26	3037671	2	12
27	6799408	1	16
28	7028699	5	21
29	6031659	1	22
31	214689	1	0
33	112901	1	0
Z	84547829	53	212
W	16693329	40	0
Total	1126489820	226	1665

### Sheet: Table S4
Supplementary Table 4. Centromere location
#	chr	start	end
1	chrZ	68200000	68350000
2	chr1	125750000	125900000
3	chr2	72500000	75350000
4	chr2	99900000	100250000
5	chr3	6150000	6750000
6	chr3	118550000	118850000
7	chr5	65400000	66800000
8	chr7	39500000	39896445
9	chr9	26500000	26788864
10	chr10	3200000	3300000
11	chr11	0	250000
12	chr12	21550000	21610006
13	chr13	8500000	8650000
14	chr13	23000000	23150841
15	chr14	7550000	8150000
16	chr14	20700000	20984523
17	chr15	0	100000
18	chr16	15600000	16222536
19	chr18	100000	250000
20	chr19	13000000	13129675
21	chr22	7800000	7850000
22	chr23	5200000	5328910
23	chr24	7450000	7636233
24	chr25	0	150000
25	chr26	2950000	3037671
26	chr28	6800000	7028699
27	chr29	5750000	6031659

### Sheet: Table S5
Supplementary Table 5. Telomere location
#	chr	start	end
1	chr1	207200000	207238429
2	chr2	117000000	117050000
3	chr3	6000000	6050000
4	chr4	23000000	23050000
5	chr6	17100000	17150000
6	chr8	30900000	30950000
7	chr9	50000	100000
8	chr10	7050000	7100000
9	chr11	200000	250000
10	chr11	22500000	22598276
11	chr12	0	50000
12	chr13	50000	100000
13	chr13	13550000	13600000
14	chr14	9450000	9550000
15	chr15	100000	150000
16	chr16	3050000	3350000
17	chr19	0	50000
18	chr20	0	50000
19	chr21	16900000	16960004
20	chr22	0	50000
21	chr22	6250000	6300000
22	chr26	1000000	1050000
23	chr27	2250000	2300000
24	chr28	0	50000

### Sheet: Table S6
Supplementary Table 6. Repeat content comparison between different bird genomes
repeat	family	duck ZJU1.0 %	duck BGI1.0 %	goose %	chicken %	turkey %
CR1-J2_Pass	LINE/CR1	1.11198	0.626542	0.435039	0.515195	0.463829
GGLTR8B	LTR/ERVL	0.459274	0.280277	0.288691	0.0387368	0.0352627
CR1-X	LINE/CR1	0.30062	0.152423	0.144347	0.093429	0.0704598
CR1-X1_Pass	LINE/CR1	0.285903	0.172671	0.0938281	0.0106012	0.00949495
CR1-J1_Pass	LINE/CR1	0.279568	0.110192	0.102375	0.0577056	0.0526963
TguLTR5a	LTR/ERVL	0.265307	0.126706	0.11195	0.0361788	0.0317746
GGERVL-A-int	LTR/ERVL	0.25786	0.0210965	0.0229592	0.090313	0.0363023
TguLTR5c	LTR/ERVL	0.128709	0.0747336	0.0557514	0.00682968	0.00513507
TguERV3_I-int	LTR/ERV1	0.0606536	0.01041	0.0112115	0.00688149	0.00403704
RTE-22_CPB	LINE/RTE-BovB	0.050865	0.00283036	0.00402061	0.0236848	0.00225067

### Sheet: Table S7
Supplementary Table 7. Inversions between duck and chicken
#	duck_chr	duck_bg	duck_ed	duck_size	chicken_chr	chicken_bg	chicken_ed	chicken_size	disrupt_TAD_type	occurred_species	genes
1	chr1	610900	1127655	516756	chr1	1103409	1288452	185044	no	chicken	21
2	chr1	22631167	22690034	58868	chr1	21768909	21793584	24676	two	duck	0
3	chr1	25671592	25827764	156173	chr1	24436082	24493431	57350	no	duck	4
4	chr1	42479875	52724933	10245059	chr1	40207276	49756573	9549298	no	duck	170
5	chr1	68570299	77338210	8767912	chr1	65166754	73325117	8158364	one	duck	111
6	chr1	77467981	78960583	1492603	chr1	73360166	74804498	1444333	no	chicken	20
7	chr1	79327153	80971490	1644338	chr1	74873875	76443783	1569909	one	duck	54
8	chr1	81102447	83036868	1934422	chr1	76539261	78923544	2384284	one	chicken	69
9	chr1	107226020	107249321	23302	chr1	103449263	103456847	7585	no	duck	0
10	chr1	114241523	126020225	11778703	chr1	110235439	121228587	10993149	one	duck	142
11	chr1	132273382	132329433	56052	chr1	127445975	127461761	15787	one	duck	1
12	chr1	148244016	148257832	13817	chr1	142686904	142691017	4114	two	chicken	0
13	chr1	167383042	167434070	51029	chr1	159994474	160015497	21024	two	duck	0
14	chr1	171094182	171125020	30839	chr1	163351521	163357912	6392	two	duck	0
15	chr1	176906551	176929618	23068	chr1	168960127	168967419	7293	no	duck	1
16	chr1	197826879	197965450	138572	chr1	184547334	184564543	17210	one	duck	1
17	chr1	202926465	202969759	43295	chr1	193169361	193181821	12461	two	duck	0
18	chr1	204986157	206242745	1256589	chr1	195606290	196985974	1379685	no	chicken	43
19	chr11	2448861	11880743	9431883	chr10	1117158	9594638	8477481	one	duck	214
20	chr18	5783693	8843869	3060177	chr17	5368439	8015411	2646973	no	duck	106
21	chr21	530760	2296420	1765661	chr20	5147987	6628092	1480106	no	duck	40
22	chr21	6702245	8205285	1503041	chr20	6728812	11992498	5263687	one	duck	21
23	chr22	18038	2263742	2245705	chr21	295770	2041513	1745744	one	duck	61
24	chr22	2349489	3920447	1570959	chr21	2045663	3230522	1184860	no	duck	45
25	chr22	4985500	7484874	2499375	chr21	4207204	5832994	1625791	no	chicken	96
26	chr22	7490134	8390836	900703	chr21	6189623	6803488	613866	one	duck	31
27	chr23	20713	105926	85214	chr22	4010216	4104542	94327	one	chicken	9
28	chr23	160013	3198688	3038676	chr22	602708	3060352	2457645	no	chicken	105
29	chr23	3210795	3531303	320509	chr22	4802323	5112214	309892	one	duck	1
30	chr23	4347126	4876232	529107	chr22	181629	598254	416626	no	duck	17
31	chr24	4355	347343	342989	chr23	2422819	2693329	270511	one	chicken	14
32	chr24	3846662	5252479	1405818	chr23	1894636	3348111	1453476	no	duck	43
33	chr24	5256686	7448137	2191452	chr23	356521	1868568	1512048	one	duck	36
34	chr25	192066	413219	221154	chr24	166611	346794	180184	one	duck	13
35	chr25	3645614	5511611	1865998	chr24	2825536	5565065	2739530	one	duck	50
36	chr26	1040530	1391358	350829	chr25	163462	425095	261634	no	duck	31
37	chr26	1409325	1843494	434170	chr25	2187797	2538595	350799	one	chicken	46
38	chr3	81075	2067517	1986443	chr3	2481773	4183746	1701974	one	chicken	38
39	chr3	4443098	6895654	2452557	chr3	12072415	15450747	3378333	one	chicken	22
40	chr3	9427129	12158812	2731684	chr3	9608371	11991175	2382805	one	duck	33
41	chr3	12179668	14415859	2236192	chr3	12343186	17031824	4688639	one	chicken	77
42	chr3	16542154	17884330	1342177	chr3	8310578	9592592	1282015	no	duck	23
43	chr3	18527871	23528343	5000473	chr3	17324423	22007782	4683360	one	duck	59
44	chr3	24533013	41594386	17061374	chr3	22956299	38862436	15906138	no	duck	184
45	chr3	67343852	67944151	600300	chr3	63063979	63631976	567998	two	chicken	9
46	chr3	90087654	90169005	81352	chr3	84211494	84243594	32101	two	duck	1
47	chr3	106246207	106291105	44899	chr3	98634837	98658479	23643	two	duck	0
48	chr3	112358275	120070972	7712698	chr3	104288269	110797259	6508991	one	chicken	175
49	chr4	115614	866961	751348	chr4	46483760	47007308	523549	two	chicken	9
50	chr4	6425173	9424367	2999195	chr4	58193466	60984080	2790615	two	duck	32
51	chr4	16289289	19864202	3574914	chr4	61038699	64233476	3194778	one	duck	26
52	chr4	23169238	25748237	2579000	chr4	42297696	44660804	2363109	no	duck	18
53	chr4	26106833	31768627	5661795	chr4	19778457	25202355	5423899	no	duck	57
54	chr4	31768849	40550541	8781693	chr4	25571488	34016921	8445434	no	duck	59
55	chr4	40607585	41007887	400303	chr4	34245445	34595832	350388	no	duck	11
56	chr4	44355650	46578684	2223035	chr4	44679293	46462947	1783655	no	chicken	46
57	chr4	50744161	50777416	33256	chr4	67564639	67573304	8666	no	chicken	0
58	chr4	54598600	54653170	54571	chr4	71022466	71039888	17423	two	chicken	0
59	chr6	1307836	2859646	1551811	chr6	5904670	7305816	1401147	two	chicken	9
60	chr6	3661137	4353092	691956	chr6	11139272	11751830	612559	one	chicken	22
61	chr8	1885	4152058	4150174	chr8	11452966	15298803	3845838	one	duck	66
62	chr8	13557743	13759918	202176	chr8	9126141	9275664	149524	two	chicken	0
63	chr8	14043020	14146283	103264	chr8	10187208	10244165	56958	one	duck	0
64	chr8	15181216	15725861	544646	chr8	8015066	8429591	414526	no	chicken	8
65	chrZ	80040	535182	455143	chrZ	626688	975742	349055	one	chicken	11
66	chrZ	780082	1075271	295190	chrZ	20039	318285	298247	one	chicken	1
67	chrZ	4617031	6875560	2258530	chrZ	3352849	5457284	2104436	no	duck	11
68	chrZ	7038614	7131120	92507	chrZ	5748200	5829725	81526	two	duck	0
69	chrZ	16950896	16980703	29808	chrZ	15172371	15181132	8762	two	chicken	1
70	chrZ	19771466	19918883	147418	chrZ	17934636	18036672	102037	one	duck	2
71	chrZ	32025091	32143823	118733	chrZ	29672582	29677585	5004	two	duck	2
72	chrZ	32976804	33038142	61339	chrZ	30503975	30514719	10745	two	chicken	0
73	chrZ	37035889	38042391	1006503	chrZ	34450481	34662359	211879	two	chicken	14
74	chrZ	50059399	62487027	12427629	chrZ	45799121	57202764	11403644	no	chicken	104
75	chrZ	64772360	65659018	886659	chrZ	81141225	81745376	604152	no	duck	10
76	chrZ	67645570	67660112	14543	chrZ	72700699	72712192	11494	one	duck	0
77	chrZ	69004524	76121933	7117410	chrZ	64755383	71204690	6449308	no	chicken	77
78	chrZ	77017904	83740432	6722529	chrZ	57211564	63924057	6712494	one	chicken	50
79	chr10	2609738	6617576	4007839	chr4	11007190	14098993	3091804	one	chicken	89
80	chr10	8300357	10511356	2211000	chr4	16483359	18685923	2202565	no	chicken	39
81	chr10	20563888	22349005	1785118	chr4	69785	1526530	1456746	two	duck	45
82	chr12	11505376	21541077	10035702	chr11	597988	9933854	9335867	two	duck	181
83	chr13	13204507	13583783	379277	chr12	3345563	3643591	298029	two	duck	21
84	chr13	16527976	22931208	6403233	chr12	3694694	9037408	5342715	one	duck	77
85	chr14	10412157	10432220	20064	chr13	10350423	10366268	15846	no	duck	0
86	chr14	12798809	20694708	7895900	chr13	2399642	9294103	6894462	two	duck	88
87	chr15	2327916	4416597	2088682	chr14	10422530	12177552	1755023	no	duck	14
88	chr15	5092989	5517913	424925	chr14	14299282	14628739	329458	one	duck	8
89	chr15	5534946	7177872	1642927	chr14	12202627	13627865	1425239	one	chicken	79
90	chr15	7189860	8008863	819004	chr14	457331	1080714	623384	one	duck	12
91	chr16	4240527	7370707	3130181	chr15	10198384	12928630	2730247	no	chicken	72
92	chr16	9822410	15537274	5714865	chr15	323154	4804870	4481717	two	chicken	69
93	chr19	4325047	6754459	2429413	chr18	5066764	6989349	1922586	one	duck	44
94	chr19	6760652	9002591	2241940	chr18	3005578	4838999	1833422	one	duck	62
95	chr2	8383379	8467104	83726	chr2	143525643	143563375	37733	two	duck	0
96	chr2	43646304	51067286	7420983	chr2	103287513	110087155	6799643	one	chicken	63
97	chr2	51117647	57607748	6490102	chr2	97007622	103281698	6274077	one	duck	72
98	chr2	74895397	74980611	85215	chr2	82047102	82095513	48412	two	duck	0
99	chr2	80149626	80239106	89481	chr2	77373556	77401780	28225	one	chicken	0
100	chr2	81490306	92917516	11427211	chr2	65935576	76269186	10333611	no	chicken	74
101	chr2	95969079	97474250	1505172	chr2	44757780	55662606	10904827	two	duck	13
102	chr2	97925311	98448665	523355	chr2	43916595	44340446	423852	one	duck	14
103	chr2	99818306	110407871	10589566	chr2	45969956	55427166	9457211	two	duck	100
104	chr2	118981241	119000122	18882	chr2	42320514	42326874	6361	no	chicken	0
105	chr2	152605861	152647257	41397	chr2	11057949	11064668	6720	two	duck	0
106	chr2	160103800	163276536	3172737	chr2	1077258	3851960	2774703	no	chicken	36
107	chr27	1807520	2274069	466550	chr26	34137	373867	339731	two	chicken	25
108	chr27	4438267	4517728	79462	chr26	2227529	2283415	55887	one	duck	3
109	chr27	6382194	6780628	398435	chr26	3756635	4068653	312019	one	duck	18
110	chr28	8520	1286658	1278139	chr27	5991491	7144781	1153291	one	duck	73
111	chr28	1303901	1745784	441884	chr27	5613951	5986144	372194	no	duck	18
112	chr28	5199544	6830365	1630822	chr27	3465823	4599524	1133702	one	duck	50
113	chr29	203620	2963813	2760194	chr28	2563101	5044091	2480991	two	duck	160
114	chr29	3076180	3225989	149810	chr28	1468754	1566280	97527	one	chicken	11
115	chr29	3564177	4403611	839435	chr28	650047	1302058	652012	no	duck	48
116	chr5	1357330	4135580	2778251	chr5	56678364	58860006	2181643	one	chicken	43
117	chr5	19842346	20014399	172054	chr5	42561534	42575578	14045	two	duck	3
118	chr5	27032693	27539118	506426	chr5	16258934	16673521	414588	no	chicken	7
119	chr5	30419894	32436522	2016629	chr5	100085	1866566	1766482	one	duck	145
120	chr5	32498851	46583223	14084373	chr5	23389097	36175034	12785938	one	duck	193
121	chr5	47632857	54519685	6886829	chr5	16678955	23387959	6709005	one	duck	82
122	chr5	54907864	61321715	6413852	chr5	1920437	7671437	5751001	one	chicken	81
123	chr7	7682473	11317755	3635283	chr7	28258518	31220314	2961797	one	duck	44
124	chr7	11324749	16374296	5049548	chr7	23626910	28230191	4603282	no	duck	47
125	chr7	27869566	28269260	399695	chr7	6913318	7326119	412802	one	chicken	10
126	chr7	35722586	39452879	3730294	chr7	7852361	11498531	3646171	two	chicken	46
127	chr9	16404127	18267078	1862952	chr9	544642	2367397	1822756	one	duck	39
128	chr9	18272099	26420123	8148025	chr9	5389071	12618932	7229862	one	duck	98

### Sheet: Table S8
Supplementary Table 8. Repeat enrichment at chrW
repeat	family	chrW %	genome %
GGERVL-A-int	LTR/ERVL	6.41768	0.25786
CR1-J2_Pass	LINE/CR1	4.31696	1.11198
TguLTR5a	LTR/ERVL	3.36385	0.265307
GGLTR8B	LTR/ERVL	2.54977	0.459274
CR1-X	LINE/CR1	2.49554	0.30062
TguERV3_I-int	LTR/ERV1	1.99344	0.0606536
GGERVL-B-int	LTR/ERVL	1.93745	0.0704337
CR1-J1_Pass	LINE/CR1	1.48402	0.279568
TguLTR5c	LTR/ERVL	1.39474	0.128709
GGLTR11-int	LTR/ERV1	1.39386	0.0436708

### Sheet: Table S9
Supplementary Table 9. Palindromes in duck chrW
#	chr	start	end
1	chrW	130244	187223
2	chrW	383655	424480
3	chrW	1078109	1189047
4	chrW	1823823	1889738
5	chrW	2259433	2285182
6	chrW	2417415	2492045
7	chrW	2543151	2799359
8	chrW	2899861	2962023
9	chrW	3041475	3077729
10	chrW	3237473	3287442
11	chrW	3659006	3684927
12	chrW	4215049	4346376
13	chrW	4380058	4511909
14	chrW	4597630	4728670
15	chrW	4746653	4804186
16	chrW	6125392	6470908
17	chrW	6901137	7071379
18	chrW	7104294	7190613
19	chrW	7573764	7626213
20	chrW	8726866	8896205
21	chrW	9655597	9705034
22	chrW	10090436	10134592
23	chrW	10235196	10360730
24	chrW	10824396	10886821
25	chrW	11813598	11858588
26	chrW	11973034	12066178
27	chrW	12489037	12534997
28	chrW	12576892	12794350
29	chrW	12837860	12927282
30	chrW	13172500	13477142
31	chrW	13715532	13852179
32	chrW	13998135	14055337
33	chrW	14567509	14582683
34	chrW	14771820	14807534
35	chrW	14833007	14895928
36	chrW	15816260	15865616
37	chrW	16000249	16144923
38	chrW	16443139	16520343
